# Repurposing diphenylbutylpiperidine-class antipsychotic drugs for host-directed therapy of *Mycobacterium tuberculosis* and *Salmonella enterica* infections

**DOI:** 10.1101/2021.06.05.447191

**Authors:** MT Heemskerk, CJ Korbee, J Esselink, C Carvalho dos Santos, S van Veen, IF Gordijn, F Vrieling, KV Walburg, CG Engele, K Dijkman, L Wilson, FAW Verreck, THM Ottenhoff, MC Haks

## Abstract

The persistent increase of multidrug-resistant (MDR) *Mycobacterium tuberculosis* (*Mtb*) infections negatively impacts Tuberculosis (TB) treatment outcomes. Host-directed therapies (HDT) pose an complementing strategy, particularly since *Mtb* is highly successful in evading host-defense by manipulating host-signaling pathways. Here, we screened a library containing autophagy-modulating compounds for their ability to inhibit intracellular *Mtb*-bacteria. Several active compounds were identified, including two drugs of the diphenylbutylpiperidine-class, Fluspirilene and Pimozide, commonly used as antipsychotics. Both molecules inhibited intracellular *Mtb* in pro- as well as anti-inflammatory primary human macrophages in a host-directed manner and synergized with conventional anti-bacterials. Importantly, these inhibitory effects extended to MDR-*Mtb* strains and the unrelated intracellular pathogen, *Salmonella enterica* serovar Typhimurium (*Stm*). Mechanistically Fluspirilene and Pimozide were shown to regulate autophagy and alter the lysosomal response, partly correlating with increased bacterial localization to autophago(lyso)somes. Pimozide’s and Fluspirilene’s efficacy was inhibited by antioxidants, suggesting involvement of the oxidative-stress response in *Mtb* growth control. Furthermore, Fluspirilene and especially Pimozide counteracted *Mtb*-induced STAT5 phosphorylation, thereby reducing *Mtb* phagosome-localized CISH that promotes phagosomal acidification.

In conclusion, two approved antipsychotic drugs, Pimozide and Fluspirilene, constitute highly promising and rapidly translatable candidates for HDT against *Mtb* and *Stm* and act by modulating the autophagic/lysosomal response by multiple mechanisms.
