## Supplementary Table 1 for "Repurposing diphenylbutylpiperidine-class antipsychotic drugs for host-directed therapy of *Mycobacterium tuberculosis* and *Salmonella enterica* infections"

### Sheet: Screening results
	Supplementary Table 1. Screen-Well Autophagy Library screen on Mtb-infected MelJuSo cells
	Percentage of Mtb-infected cells normalized to DMSO					Percentage of total cell yield normalized to DMSO
	Compound	Average	Standard deviation	# of replicates		Compound	Average	Standard deviation	# of replicates
	DMSO	1	0.1378	36		DMSO	1	0.085418	36
	H-89	0.21	0.039	36		H-89	0.763338	0.084307	36
	SB-216763	0.0012	0.0022	3		SB-216763	0.875437	0.00806484	3
	Licochalcone A	0.0188	0.0036	3		Licochalcone A	0.929745	0.0205605	3
	MG132	0.0333	0.032	3		MG132	0.0737365	0.0199355	3
	Curcumin	0.0418	0.0219	3		Curcumin	0.804491	0.0112169	3
	Timosaponin A-III	0.0472	0.0151	3		Timosaponin A-III	0.0922264	0.0148393	3
	Ionomycin	0.0623	0.1078	3		Ionomycin	0.0184006	0.00250693	3
	Niguldipine	0.1032	0.013	3		Niguldipine	0.828609	0.0291981	3
	Fluspirilene	0.118	0.042	3		Fluspirilene	0.906722	0.0947609	3
	SU11652	0.1278	0.2214	3		SU11652	0.00705655	0.00137675	3
	Pimozide	0.1491	0.0075	3		Pimozide	0.850828	0.0558742	3
	Akt Inhibitor X HCl	0.1671	0.0322	3		Akt Inhibitor X·HCl	0.757306	0.0495262	3
	Loperamide HCl	0.1753	0.0288	3		Loperamide·HCl	0.864115	0.0452273	3
	Niclosamide	0.1999	0.0375	3		Niclosamide	0.591098	0.0622305	3
	Norclomipramine HCl	0.2081	0.0296	3		Norclomipramine·HCl	0.922577	0.0618647	3
	Etoposide	0.213	0.032	3		Etoposide	0.377525	0.0277541	3
	Z36	0.2212	0.3831	3		Z36	0.00433219	0.000969272	3
	Tamoxifen citrate	0.2425	0.0369	3		Tamoxifen citrate	0.851744	0.037237	3
	Imatinib mesylate	0.254	0.0114	3		Imatinib mesylate	0.838948	0.0523547	3
	Chloroquine	0.2556	0.0742	3		Chloroquine	0.873137	0.231638	3
	Nocodazole	0.2654	0.0821	3		Nocodazole	0.211853	0.00928405	3
	PI-103	0.29	0.0518	3		PI-103	0.630646	0.0438766	3
	Rotenone	0.2966	0.0457	3		Rotenone	0.355842	0.0112966	3
	Amiodarone HCl	0.3408	0.0457	3		Amiodarone·HCl	0.867353	0.039265	3
	Thapsigargin	0.3424	0.0771	3		Thapsigargin	0.524128	0.0334017	3
	Hydroxychloroquine	0.349	0.0085	3		Hydroxychloroquine	1.03421	0.0272547	3
	NVP-BEZ235	0.3768	0.0316	3		NVP-BEZ235	0.661998	0.0221481	3
	ALLN	0.4129	0.0214	3		ALLN	0.37096	0.0148156	3
	Wortmannin	0.4293	0.0429	3		Wortmannin	0.808109	0.0149729	3
	Sorafenib tosylate	0.4424	0.0628	3		Sorafenib tosylate	0.709898	0.0175986	3
	Trifluoperazine 2HCl	0.4883	0.3519	3		Trifluoperazine·2HCl	0.932492	0.0104174	3
	17-AAG	0.5145	0.0497	3		17-AAG	0.471806	0.0281952	3
	Resveratrol	0.5145	0.0173	3		Resveratrol	0.71749	0.0574072	3
	7-Ketocholesterol	0.5325	0.0465	3		7-Ketocholesterol	0.970946	0.0221088	3
	Verapamil HCl	0.5358	0.0886	3		Verapamil·HCl	1.02353	0.0622916	3
	SB202190	0.544	0.04	3		SB202190	0.915074	0.0998766	3
	Rapamycin	0.5522	0.0765	3		Rapamycin	0.773072	0.0567515	3
	STF-62247	0.5718	0.118	3		STF-62247	0.649046	0.2802	3
	Geldanamycin	0.5816	0.0998	3		Geldanamycin	0.453852	0.0334233	3
	Anisomycin	0.5849	0.1134	3		Anisomycin	0.222147	0.0212698	3
	Cycloheximide	0.5849	0.0827	3		Cycloheximide	0.401397	0.0414124	3
	AS605240	0.6095	0.4001	3		AS605240	0.790088	0.112164	3
	Tolazamide	0.6292	0.1352	3		Tolazamide	0.913622	0.117089	3
	LY294002	0.6423	0.1226	3		LY294002	0.803241	0.0561859	3
	AG112	0.6652	0.0655	3		AG112	0.91561	0.0441489	3
	A23187	0.6685	1.1579	3		A23187	0.00292534	0.000316595	3
	Lithium Chloride	0.6685	0.0734	3		Lithium Chloride	0.922756	0.0264821	3
	C2-dihydroceramide	0.7029	0.0437	3		C2-dihydroceramide	0.961812	0.0755392	3
	Rockout	0.7111	0.0335	3		Rockout	1.00618	0.0400519	3
	(±)Bay K8644	0.7144	0.1095	3		(±)Bay K8644	0.870747	0.080169	3
	Imiquimod	0.7176	0.0791	3		Imiquimod	0.867688	0.0694	3
	SP600125	0.7176	0.1095	3		SP600125	0.87566	0.0273027	3
	Forskolin	0.7193	0.0711	3		Forskolin	0.756346	0.033366	3
	6-Gingerol	0.7242	0.073	3		6-Gingerol	0.865678	0.010436	3
	Quinine HCl 2H2O	0.7275	0.1063	3		Quinine HCl·2H2O	0.967082	0.0618939	3
	ABC294640 HCl	0.7422	0.0853	3		ABC294640·HCl	0.915766	0.0494842	3
	Rolipram	0.7471	0.0371	3		Rolipram	0.862552	0.0484121	3
	Dihydrocapsaicin	0.7504	0.0446	3		Dihydrocapsaicin	0.878049	0.0609266	3
	Carbamazepine	0.752	0.0853	3		Carbamazepine	0.880059	0.0748133	3
	Capsaicin	0.7537	0.0242	3		Capsaicin	0.939504	0.040834	3
	FK-866	0.757	0.0558	3		FK-866	0.743506	0.015061	3
	Glucosamine HCl	0.7619	0.0384	3		Glucosamine HCl	0.86474	0.039969	3
	L-690,330	0.7668	0.0676	3		L-690,330	0.89808	0.075443	3
	Nimodipine	0.7701	0.1261	3		Nimodipine	0.857795	0.0118621	3
	AICAR	0.7733	0.2048	3		AICAR	0.920054	0.0264166	3
	Temozolomide	0.7897	0.0349	3		Temozolomide	0.949798	0.0439762	3
	Pifithrin-µ	0.8012	0.0371	3		Pifithrin-µ	0.798663	0.0201206	3
	Suramin 6Na	0.8012	0.0616	3		Suramin·6Na	0.969963	0.0127993	3
	2-Deoxyglucose	0.8078	0.0738	3		2-Deoxyglucose	0.9546	0.03186	3
	3-Methyladenine	0.8143	0.0247	3		3-Methyladenine	0.962728	0.0542347	3
	Nitrendipine	0.8143	0.0075	3		Nitrendipine	0.932581	0.0169184	3
	Metformin HCl	0.8241	0.0335	3		Metformin·HCl	0.84366	0.0190436	3
	Clonidine HCl	0.8274	0.0781	3		Clonidine·HCl	0.883029	0.0548914	3
	Deoxycholate Na	0.8291	0.0811	3		Deoxycholate·Na	0.951808	0.0252709	3
	Sodium Valproate	0.8323	0.152	3		Sodium Valproate	0.950111	0.029903	3
	Bafilomycin A1	0.8438	0.0574	3		Bafilomycin A1	0.393179	0.0238671	3
	PMSF	0.8471	0.1314	3		PMSF	0.825728	0.128744	3
	TTFA	0.8487	0.0502	3		TTFA	0.911814	0.0496792	3
	Trehalose	0.8504	0.0773	3		Trehalose	1.00203	0.0760772	3
	SMER28	0.8602	0.087	3		SMER28	0.957056	0.042551	3
	Rilmenidine	0.8618	0.0959	3		Rilmenidine	0.912751	0.0179977	3
	Rottlerin	0.8962	0.0713	3		Rottlerin	0.483932	0.0210607	3
	Dibutyryl cAMP Na	0.8979	0.0446	3		Dibutyryl cAMP·Na	1.01215	0.0694786	3
	Spermidine	0.8979	0.0477	3		Spermidine	0.890622	0.0505322	3
	Caffeine	0.9159	0.0057	3		Caffeine	0.829971	0.0381684	3
	EHNA HCl	0.9175	0.0739	3		EHNA·HCl	0.952612	0.0456609	3
	Penitrem A	0.9241	0.0853	3		Penitrem A	0.909871	0.0353606	3
	Minoxidil	0.9356	0.0552	3		Minoxidil	0.879166	0.00676934	3
	2',5'-Dideoxyadenosine	0.9536	0.0901	3		2',5'-Dideoxyadenosine	0.992361	0.0288143	3
	Tunicamycin	0.9831	0.045	3		Tunicamycin	0.667402	0.0570475	3
	DTT	0.9929	0.0469	3		DTT	0.925502	0.0584027	3
	8-CPT-cAMP Na	0.9995	0.1198	3		8-CPT-cAMP·Na	0.924252	0.0770253	3
	Plumbagin	1.083	0.8753	3		Plumbagin	0.00915565	0.00256445	3
	PD-98059	1.142	0.0232	3		PD-98059	1.02405	0.111899	3
	Brefeldin A	1.1682	0.1433	3		Brefeldin A	0.679595	0.0468146	3
	C1	1.2698	0.9223	3		C1	0.933318	0.0826645	3
	Go6850	37.6679	1.1728	3		Go6850	0.868157	0.0115478	3
